# Reprogramming insulin receptor activation with a de novo agonist to overcome severe insulin resistance

**DOI:** 10.64898/2026.05.04.722722

**Authors:** Albert Hung, Xinru Wang, Michael Gao, Michelle Ng, Denys Oliinyk, Riley Weaver, Elisabeth Zollbrecht, Sarah Cardoso, Gregory Sebastien Ronel, Chloe Paolucci, Jianxiang Ye, Qing R. Fan, Elizabeth Rhea, Matthias Mann, David Baker, Domenico Accili, Eunhee Choi

## Abstract

Computational protein engineering provides a powerful approach to address longstanding clinical challenges. Severe insulin resistance syndromes caused by mutations in the insulin receptor (IR) are life-threatening disorders for which effective long-term therapies remain lacking. Here, we define the in vivo activity and therapeutic potential of RF-409, a de novo–designed IR agonist that activates the receptor through a mechanism distinct from insulin. RF-409 exhibits markedly prolonged circulation compared to insulin and produces sustained improvements in glucose homeostasis without detectable adverse effects on body composition or liver function. In a patient-derived IR D707A mouse model of severe insulin resistance, RF-409—but not insulin—activates the mutant receptor, restoring glucose regulation and ameliorating hyperglycemia, hyperinsulinemia, lipoatrophy, and pancreatic atrophy. Mechanistically, RF-409 engages the IR through a noncanonical binding geometry while stabilizing an active conformation resembling that induced by insulin. Phosphoproteomic profiling shows that RF-409 elicits broadly insulin-like signaling with distinct temporal features in receptor-proximal regulation. Together, these findings establish a framework for reactivating dysfunctional receptors and suggest broader applications beyond rare receptoropathies, including diabetes and liver disease.
