## Supplementary Table 1 for "Reprogramming insulin receptor activation with a de novo agonist to overcome severe insulin resistance"

Center Mass (m/z)	Window Width (m/z)
401.8475	42.7
434.9379	23.5
456.6941	20
474.4625	15.5
489.2247	14
503.388	14.3
516.56	12
528.2445	11.3
539.0723	10.3
549.082	9.7
558.343	8.8
567.6644	9.8
576.6735	8.2
585.1741	8.8
594.0518	8.9
602.6602	8.3
610.5367	7.5
618.2956	8
626.7942	9
635.1148	7.7
642.4536	7
649.8918	7.9
657.5734	7.5
665.0654	7.5
672.3125	7
679.076	6.5
685.6605	6.6
692.3154	6.7
699.0031	6.7
705.8378	7
712.3298	6
718.8019	6.9
725.5506	6.6
732.1056	6.5
739.0341	7.3
746.014	6.6
752.5922	6.5
758.9508	6.2
765.2362	6.4
771.5489	6.3
778.0124	6.7
784.5733	6.4
791.0471	6.5
797.5995	6.6
803.8615	5.9
810.0799	6.5
816.6024	6.5
823.1175	6.5
829.38	6
835.866	7
842.3611	6
848.5498	6.3
855.0279	6.6
861.3674	6.1
867.8836	7
874.5436	6.3
880.8855	6.3
887.2204	6.3
893.8649	7
900.6295	6.6
907.421	7
914.4978	7.1
921.7781	7.4
928.9749	7
936.2387	7.5
943.5302	7
950.5828	7.1
957.4713	6.7
964.3733	7.1
971.8795	7.9
979.631	7.6
987.4123	8
995.4264	8.1
1003.1131	7.3
1010.9252	8.3
1019.261	8.4
1027.6994	8.5
1036.6001	9.3
1045.3801	8.3
1054.4806	9.9
1064.435	10
1074.4077	10
1084.7553	10.7
1094.6196	9
1104.7949	11.3
1116.1645	11.4
1126.6634	9.6
1137.1727	11.4
1149.1858	12.6
1161.6672	12.3
1174.2193	12.8
1188.1028	15
1202.5635	13.9
1217.7842	16.5
1235.5173	18.9
1255.2706	20.6
1276.3085	21.5
1299.3217	24.5
1326.0253	28.9
1360.274	19.9
